# Defining ancestry, heritability and plasticity of cellular phenotypes in somatic evolution

**DOI:** 10.1101/2022.12.28.522128

**Authors:** Joshua S. Schiffman, Andrew R. D’Avino, Tamara Prieto, Yakun Pang, Yilin Fan, Srinivas Rajagopalan, Catherine Potenski, Toshiro Hara, Mario L. Suvà, Charles Gawad, Dan A. Landau

**Affiliations:** New York Genome Center, New York, NY, USA; Weill Cornell Medicine, New York, NY, USA; Tri-Institutional MD-PhD Program, Weill Cornell Medicine, Rockefeller University, Memorial Sloan Kettering Cancer Center, New York, NY, USA; Stanford University, Stanford, CA, USA; St. Jude Children’s Research Hospital, Memphis, TN, USA; Department of Pathology and Center for Cancer Research, Massachusetts General Hospital and Harvard Medical School, Boston, MA, USA; Broad Institute of Harvard and MIT, Cambridge, MA, USA; Chan Zuckerberg Biohub, San Francisco, CA, USA

## Abstract

The broad application of single-cell RNA sequencing has revealed transcriptional cell state heterogeneity across diverse healthy and malignant somatic tissues. Recent advances in lineage tracing technologies have further enabled the simultaneous capture of cell transcriptional state along with cellular ancestry thus enabling the study of somatic evolution at an unprecedented resolution; however, new analytical approaches are needed to fully harness these data. Here we introduce PATH (Phylogenetic Analysis of Transcriptional Heritability), an analytical framework, which draws upon classic approaches in species evolution, to quantify heritability and plasticity of somatic phenotypes, including transcriptional states. The PATH framework further allows for the inference of cell state transition dynamics by linking a model of cellular evolutionary dynamics with our measure of heritability versus plasticity. We evaluate the robustness of this approach by testing a range of biological and technical features in simulations of somatic evolution. We then apply PATH to characterize previously published and newly generated single-cell phylogenies, reconstructed from either native or artificial lineage markers, with matching cellular state profiling. PATH recovered developmental relationships in mouse embryogenesis, and revealed how anatomic proximity influences neural relatedness in the developing zebrafish brain. In cancer, PATH dissected the heritability of the epithelial-to-mesenchymal transition in a mouse model of pancreatic cancer, and the heritability versus plasticity of transcriptionally-defined cell states in human glioblastoma. Finally, PATH revealed phenotypic heritability patterns in a phylogeny reconstructed from single-cell whole genome sequencing of a B-cell acute lymphoblastic leukemia patient sample. Altogether, by bringing together perspectives from evolutionary biology and emerging single-cell technologies, PATH formally connects the analysis of cell state diversity and somatic evolution, providing quantification of critical aspects of these processes and replacing *qualitative* conceptions of “plasticity” with *quantitative* measures of cell state transitions and heritability.
