## Supplementary material for "Defining ancestry, heritability and plasticity of cellular phenotypes in somatic evolution": Table S3

Phylogenetic correlations between EMT bins. Row and column names refer to EMT score of cells that fall within that bin
First number is start of range in EMT psuedotime and second is end of range (EMT range start - EMT range end)
	0_7	7_8	8_9	9_10	10_11	11_12	12_13	13_14	14_15	15_16	16_17	17_18	18_19	19_20	20_21	21_22	22_23	23_24	24_25	25_26	26_27	27_28	28_29	29_30	30_31
0_7	0.123282368	0.057960913	0.00883217	0.068518936	0.035904046	-0.006021135	0.01935702	-0.008056432	-0.009336813	-0.007641919	-0.010849112	-0.006112066	-0.008262795	-0.006705861	-0.00804729	-0.016484662	0.00158765	-0.017190805	-0.020980109	-0.020520735	-0.019494038	0.007397952	-0.007608704	-0.002302953	-0.006611684
7_8	0.057960913	0.115149893	0.111809365	0.066658968	0.068954073	0.018716256	0.020459547	-0.008715557	-0.014668373	-0.01178321	-0.020111883	-0.01224204	-0.015171429	-0.022522857	-0.017792803	-0.021416113	-0.005743559	-0.020903708	-0.021613533	-0.026973166	-0.018722166	-0.013174568	-0.012775096	-0.009033335	-0.010642355
8_9	0.00883217	0.111809365	0.098699234	0.081846818	0.08902587	0.0223347	0.023020812	-0.000514559	-0.013363572	-0.010968583	-0.015294081	0.009327832	-0.013825682	-0.020694071	-0.018230337	-0.029291139	-0.011026392	-0.017517499	-0.028627089	-0.029577346	-0.019967397	-0.015418973	-0.013797316	-0.009599888	-0.016227826
9_10	0.068518936	0.066658968	0.081846818	0.167252426	0.118511385	0.033096288	0.035042077	-0.005178701	-0.01933233	-0.011017316	-0.011797408	0.007840845	-0.019214057	-0.027458736	-0.029488054	-0.035177383	-0.003842319	-0.036510123	-0.036562772	-0.040321291	-0.031620708	-0.01907052	-0.02143122	-0.012578761	-0.01107932
10_11	0.035904046	0.068954073	0.08902587	0.118511385	0.200027898	0.081349602	0.064552769	-0.003035089	-0.020782431	-0.005067837	-0.013273925	-0.000437989	-0.017245417	-0.034784452	-0.034990568	-0.04345924	-0.018429013	-0.038793033	-0.043617266	-0.046730231	-0.03834852	-0.024000989	-0.027477737	-0.015592152	-0.022638412
11_12	-0.006021135	0.018716256	0.0223347	0.033096288	0.081349602	0.072857134	0.066536422	0.018401724	-0.007018889	0.000200185	-0.002981514	0.000620021	-0.007982394	-0.016077955	-0.017424759	-0.021996988	-0.013186436	-0.023035574	-0.025678984	-0.022759542	-0.022370886	-0.011321485	-0.011856951	-0.009339792	-0.0128545
12_13	0.01935702	0.020459547	0.023020812	0.035042077	0.064552769	0.066536422	0.074112732	0.016543436	-0.008249019	-0.003151875	-0.001994188	-0.007420491	-0.009042354	-0.013449729	-0.014752503	-0.023298011	-0.013191956	-0.014137866	-0.025909525	-0.025759543	-0.022390323	-0.01314769	-0.013953005	-0.009261082	-0.010516662
13_14	-0.008056432	-0.008715557	-0.000514559	-0.005178701	-0.003035089	0.018401724	0.016543436	0.013600516	0.006931784	0.010478659	0.011459872	-0.003726536	0.001166404	0.001167156	0.002952082	-0.001740729	-0.001867227	-0.001538233	-0.009149303	-0.006420343	-0.008308152	-0.00124968	-0.006859719	-0.004741826	-0.009297346
14_15	-0.009336813	-0.014668373	-0.013363572	-0.01933233	-0.020782431	-0.007018889	-0.008249019	0.006931784	0.004469042	0.006783133	0.012796749	0.000996	0.007249907	0.005020871	0.006163604	0.004990409	-0.004056897	0.00776261	0.000850397	0.006229685	0.00515942	-0.002794388	0.001412481	-0.00110844	-0.01026779
15_16	-0.007641919	-0.01178321	-0.010968583	-0.011017316	-0.005067837	0.000200185	-0.003151875	0.010478659	0.006783133	0.011066448	0.006714926	0.004136865	0.010184452	0.009174844	0.00384422	0.004215271	-0.006269269	-0.001222977	-0.002239095	-0.002640408	-0.002386924	-0.002067716	-0.002555795	-0.002002839	-0.011090123
16_17	-0.010849112	-0.020111883	-0.015294081	-0.011797408	-0.013273925	-0.002981514	-0.001994188	0.011459872	0.012796749	0.006714926	0.005075824	0.000589505	0.0045044	0.009544628	0.002801022	0.006028925	0.004235111	0.005429197	-0.00026956	0.00220439	-0.004220396	-0.003007086	-0.001730794	-0.002311764	-0.013769991
17_18	-0.006112066	-0.01224204	0.009327832	0.007840845	-0.000437989	0.000620021	-0.007420491	-0.003726536	0.000996	0.004136865	0.000589505	-0.002703378	0.011766883	0.00980298	-0.003709147	-0.001794576	0.004890568	0.004262715	-0.003272704	-0.006533371	0.002535105	0.007670517	-0.002098731	-0.002798393	-0.012889288
18_19	-0.008262795	-0.015171429	-0.013825682	-0.019214057	-0.017245417	-0.007982394	-0.009042354	0.001166404	0.007249907	0.010184452	0.0045044	0.011766883	0.011817991	0.008378865	0.008638628	0.001236126	0.014020946	0.001692725	-0.004192941	-0.002590787	-7.56E-05	0.001293922	-0.00199888	-0.000874167	-0.005173496
19_20	-0.006705861	-0.022522857	-0.020694071	-0.027458736	-0.034784452	-0.016077955	-0.013449729	0.001167156	0.005020871	0.009174844	0.009544628	0.00980298	0.008378865	0.02237504	0.013663391	0.008589378	0.006460622	0.007097498	-0.002502532	0.006533977	-0.002902992	0.007521725	0.004356696	-0.003929559	-0.012602349
20_21	-0.00804729	-0.017792803	-0.018230337	-0.029488054	-0.034990568	-0.017424759	-0.014752503	0.002952082	0.006163604	0.00384422	0.002801022	-0.003709147	0.008638628	0.013663391	0.013495131	0.018287437	0.003943681	0.014227911	0.005117505	0.007139249	0.001235109	-0.00026164	0.002502978	-0.000947059	-0.012312169
21_22	-0.016484662	-0.021416113	-0.029291139	-0.035177383	-0.04345924	-0.021996988	-0.023298011	-0.001740729	0.004990409	0.004215271	0.006028925	-0.001794576	0.001236126	0.008589378	0.018287437	0.016586628	0.007800619	0.01317641	0.018109273	0.013150067	0.007094344	0.001874865	0.004572358	0.004498367	-0.007483811
22_23	0.00158765	-0.005743559	-0.011026392	-0.003842319	-0.018429013	-0.013186436	-0.013191956	-0.001867227	-0.004056897	-0.006269269	0.004235111	0.004890568	0.014020946	0.006460622	0.003943681	0.007800619	0.021431996	0.011748268	-0.005109981	-0.002477605	-0.004236727	-0.001367327	0.003918862	-0.003251781	-0.009956185
23_24	-0.017190805	-0.020903708	-0.017517499	-0.036510123	-0.038793033	-0.023035574	-0.014137866	-0.001538233	0.00776261	-0.001222977	0.005429197	0.004262715	0.001692725	0.007097498	0.014227911	0.01317641	0.011748268	0.020331275	0.00608669	0.010953459	0.006955361	0.004019394	0.006792937	0.000841298	-0.013183819
24_25	-0.020980109	-0.021613533	-0.028627089	-0.036562772	-0.043617266	-0.025678984	-0.025909525	-0.009149303	0.000850397	-0.002239095	-0.00026956	-0.003272704	-0.004192941	-0.002502532	0.005117505	0.018109273	-0.005109981	0.00608669	0.035253593	0.025095771	0.023758829	-0.00068424	0.006552683	0.003144781	0.019986938
25_26	-0.020520735	-0.026973166	-0.029577346	-0.040321291	-0.046730231	-0.022759542	-0.025759543	-0.006420343	0.006229685	-0.002640408	0.00220439	-0.006533371	-0.002590787	0.006533977	0.007139249	0.013150067	-0.002477605	0.010953459	0.025095771	0.028029712	0.023551762	0.010185981	0.013930306	0.007345044	-0.00185555
26_27	-0.019494038	-0.018722166	-0.019967397	-0.031620708	-0.03834852	-0.022370886	-0.022390323	-0.008308152	0.00515942	-0.002386924	-0.004220396	0.002535105	-7.56E-05	-0.002902992	0.001235109	0.007094344	-0.004236727	0.006955361	0.023758829	0.023551762	0.014200963	0.011892866	0.007540933	0.017671895	0.020870177
27_28	0.007397952	-0.013174568	-0.015418973	-0.01907052	-0.024000989	-0.011321485	-0.01314769	-0.00124968	-0.002794388	-0.002067716	-0.003007086	0.007670517	0.001293922	0.007521725	-0.00026164	0.001874865	-0.001367327	0.004019394	-0.00068424	0.010185981	0.011892866	0.013292234	0.008359813	0.002195243	0.012054259
28_29	-0.007608704	-0.012775096	-0.013797316	-0.02143122	-0.027477737	-0.011856951	-0.013953005	-0.006859719	0.001412481	-0.002555795	-0.001730794	-0.002098731	-0.00199888	0.004356696	0.002502978	0.004572358	0.003918862	0.006792937	0.006552683	0.013930306	0.007540933	0.008359813	0.018070577	0.01226348	0.005763643
29_30	-0.002302953	-0.009033335	-0.009599888	-0.012578761	-0.015592152	-0.009339792	-0.009261082	-0.004741826	-0.00110844	-0.002002839	-0.002311764	-0.002798393	-0.000874167	-0.003929559	-0.000947059	0.004498367	-0.003251781	0.000841298	0.003144781	0.007345044	0.017671895	0.002195243	0.01226348	0.010098378	0.015882095
30_31	-0.006611684	-0.010642355	-0.016227826	-0.01107932	-0.022638412	-0.0128545	-0.010516662	-0.009297346	-0.01026779	-0.011090123	-0.013769991	-0.012889288	-0.005173496	-0.012602349	-0.012312169	-0.007483811	-0.009956185	-0.013183819	0.019986938	-0.00185555	0.020870177	0.012054259	0.005763643	0.015882095	0.128409971
