## Supplementary material for "Defining ancestry, heritability and plasticity of cellular phenotypes in somatic evolution": Table S5

Enriched pathways (adjusted p-value < 0.05) from GSEA of 3000 most variable genes from patient glioblastoma sample MGH115 ranked by their heritabilities (from Table S4).
pathway	p-value	adjusted-p-value	log2err	enrichment-score	normalized-enrichment-score	size
OPC	1.6636505327129241e-9	1.7185510002924507e-6	0.7881868108002371	0.824157179493608	2.2558309423265723	27
VERHAAK_GLIOBLASTOMA_PRONEURAL	1.3370472018665476e-8	6.9058487976407185e-6	0.7477396631498854	0.73619963604685	2.1447131332341782	41
MIKKELSEN_MEF_HCP_WITH_H3K27ME3	3.3457195650395816e-8	1.1520427702286292e-5	0.7195128263389107	0.7752899607423158	2.161602161252691	30
WINTER_HYPOXIA_METAGENE	1.652209741284567e-7	4.266831656867394e-5	0.6901324587967956	0.6209130959375455	1.9197728757970494	74
BAELDE_DIABETIC_NEPHROPATHY_DN	2.1390029276387614e-6	4.419180048501681e-4	0.6272567397185284	0.5606294176868136	1.775027455638528	100
NPC1	2.7893214234085448e-6	4.802281717301711e-4	0.6272567397185284	0.7164221069088248	2.0232759720206923	33
ELVIDGE_HYPOXIA_UP	4.134912234516353e-6	5.767239369035473e-4	0.610526878385931	0.6193216430345565	1.8751787173665968	58
JINESH_BLEBBISHIELD_TRANSFORMED_STEM_CELL_SPHERES_UP	5.02470032152171e-6	5.767239369035473e-4	0.610526878385931	0.6541552527310982	1.9350676080467235	46
MES2	4.9569177582714005e-6	5.767239369035473e-4	0.610526878385931	0.71196267753804	1.9938206129566154	31
SMID_BREAST_CANCER_LUMINAL_B_DN	9.568843852078453e-6	9.064619933530682e-4	0.5933254763964051	0.5726849713604628	1.7830335706156186	81
ZHOU_INFLAMMATORY_RESPONSE_LIVE_UP	9.652547847902953e-6	9.064619933530682e-4	0.5933254763964051	0.5903776956152683	1.8114126853231196	68
LEE_NEURAL_CREST_STEM_CELL_UP	1.1240467588962056e-5	9.676169182831503e-4	0.5933254763964051	0.675216445389318	1.9127105437391723	34
MES1	2.008230982621246e-5	0.0015957712346521134	0.5756102610711286	0.6517103944344322	1.8826989965367977	39
MIYAGAWA_TARGETS_OF_EWSR1_ETS_FUSIONS_DN	2.2558199727389365e-5	0.0016644728798852297	0.5756102610711286	0.6275797519309161	1.8680324918524924	49
RUTELLA_RESPONSE_TO_HGF_DN	2.9754138515930263e-5	0.002049068339130397	0.5756102610711286	0.6188461930595572	1.8534296354382382	52
BENPORATH_ES_WITH_H3K27ME3	6.543329656766403e-5	0.004224537209649809	0.5384340963099162	0.514307208973295	1.6335321190718566	107
CHAUHAN_RESPONSE_TO_METHOXYESTRADIOL_DN	7.743324716484594e-5	0.004270203754866859	0.5384340963099162	0.7144034540951854	1.901665864246747	23
ELVIDGE_HYPOXIA_BY_DMOG_UP	7.122215593337394e-5	0.004270203754866859	0.5384340963099162	0.6159599668039466	1.8220814931005578	46
WONG_ADULT_TISSUE_STEM_MODULE	7.854198581071667e-5	0.004270203754866859	0.5384340963099162	0.48787315180594915	1.5768135704178332	156
VECCHI_GASTRIC_CANCER_EARLY_DN	8.492674207116096e-5	0.0043864662279754635	0.5384340963099162	0.5793231834734178	1.7570975213486932	59
ZWANG_TRANSIENTLY_UP_BY_2ND_EGF_PULSE_ONLY	1.0468070756097072e-4	0.005149293852880131	0.5384340963099162	0.4889714868315843	1.571551105669591	136
HELLER_HDAC_TARGETS_SILENCED_BY_METHYLATION_UP	1.1223632369562028e-4	0.005270005562617079	0.5384340963099162	0.5068497108727548	1.6073089127207243	104
BLALOCK_ALZHEIMERS_DISEASE_DN	1.3947953498637012e-4	0.006264450419170449	0.5188480777437918	0.4372956830060144	1.4392870272199996	280
HOELZEL_NF1_TARGETS_UP	1.7955607673629306e-4	0.007511446597363714	0.5188480777437918	0.6688080470979234	1.8527737783338223	29
VANHARANTA_UTERINE_FIBROID_DN	1.8178718773871524e-4	0.007511446597363714	0.5188480777437918	0.7003298930079241	1.8642035443844607	23
BOQUEST_STEM_CELL_CULTURED_VS_FRESH_UP	1.974015990576293e-4	0.007842917377943504	0.5188480777437918	0.5027809973190441	1.6034683400989633	116
BENPORATH_EED_TARGETS	2.1384962325335063e-4	0.00810599875490124	0.5188480777437918	0.49685077758812524	1.5788114891191622	108
CASORELLI_ACUTE_PROMYELOCYTIC_LEUKEMIA_UP	2.2385524811093448e-4	0.00810599875490124	0.5188480777437918	0.6287816733968521	1.7951827873106836	36
MEISSNER_BRAIN_HCP_WITH_H3K4ME3_AND_H3K27ME3	2.3524864350267692e-4	0.00810599875490124	0.5188480777437918	0.477208763587524	1.5374751367418822	144
VART_KSHV_INFECTION_ANGIOGENIC_MARKERS_UP	2.3541138687999732e-4	0.00810599875490124	0.5188480777437918	0.6813809401420083	1.8266548663474225	24
GROSS_HYPOXIA_VIA_HIF1A_DN	2.614234433325043e-4	0.008469507868398458	0.49849310876659025	0.6793212839260085	1.8211333132362149	24
KRIEG_HYPOXIA_NOT_VIA_KDM3A	2.623661682369319e-4	0.008469507868398458	0.49849310876659025	0.4579550037654787	1.4869960826260902	176
MARTENS_TRETINOIN_RESPONSE_UP	2.709380984646894e-4	0.00848118350648558	0.49849310876659025	0.551741928355534	1.6835997186533758	63
FULCHER_INFLAMMATORY_RESPONSE_LECTIN_VS_LPS_DN	3.7796573119528164e-4	0.010853247695720417	0.49849310876659025	0.5311814732913192	1.6601174129525473	84
RUTELLA_RESPONSE_TO_CSF2RB_AND_IL4_DN	3.697441256138477e-4	0.010853247695720417	0.49849310876659025	0.5288945485821441	1.6434127293315473	78
SWEET_LUNG_CANCER_KRAS_DN	3.782351568692498e-4	0.010853247695720417	0.49849310876659025	0.5185460749332185	1.6188738498923105	83
GRAESSMANN_APOPTOSIS_BY_SERUM_DEPRIVATION_DN	4.0931738583111947e-4	0.01112696998851438	0.49849310876659025	0.5524843247743765	1.6756947854644366	59
ZHOU_INFLAMMATORY_RESPONSE_FIMA_UP	4.010046752951488e-4	0.01112696998851438	0.49849310876659025	0.5387341272490926	1.652958503282332	68
NUYTTEN_EZH2_TARGETS_UP	4.2628542300678334e-4	0.011291098511948901	0.49849310876659025	0.43916412102976154	1.4374635644075535	225
BOQUEST_STEM_CELL_UP	4.699543250890412e-4	0.012136570445424488	0.49849310876659025	0.5560811770574805	1.6916996020678945	61
ROZANOV_MMP14_TARGETS_UP	4.888933377913097e-4	0.012317727266790804	0.47727081536286214	0.554606525835591	1.6872134461104855	61
SMID_BREAST_CANCER_BASAL_UP	5.400084258910705e-4	0.013281635808225615	0.47727081536286214	0.4911483233219333	1.5642830921458695	114
GROSS_HYPOXIA_VIA_ELK3_DN	6.04235990508035e-4	0.014515715771972096	0.47727081536286214	0.6013209624638962	1.751781585237382	41
SABATES_COLORECTAL_ADENOMA_DN	6.878389013963557e-4	0.015789724114276343	0.47727081536286214	0.6133154144365718	1.7437249997835904	35
WEST_ADRENOCORTICAL_TUMOR_DN	6.868000598431165e-4	0.015789724114276343	0.47727081536286214	0.4786291311162638	1.5278445542422243	119
DURAND_STROMA_S_UP	8.06419223159858e-4	0.018109370815742026	0.47727081536286214	0.560917433536504	1.6951555292407305	57
BRUECKNER_TARGETS_OF_MIRLET7A3_UP	8.853276523631356e-4	0.019052988851898312	0.47727081536286214	0.6461772733564164	1.7686755921501078	27
SCHUETZ_BREAST_CANCER_DUCTAL_INVASIVE_UP	8.705214933719596e-4	0.019052988851898312	0.47727081536286214	0.5267679602974347	1.622994437269439	71
ONDER_CDH1_TARGETS_2_UP	9.483424650166487e-4	0.019992607476779552	0.47727081536286214	0.528711501151941	1.6206431324924981	67
GROSS_HYPOXIA_VIA_ELK3_AND_HIF1A_UP	0.0011212391646021236	0.02254750224112241	0.45505986738722953	0.5940282523561481	1.722747038333146	40
PEDERSEN_METASTASIS_BY_ERBB2_ISOFORM_7	0.0011108433454162679	0.02254750224112241	0.45505986738722953	0.5007079265645091	1.5737971801348352	90
PICCALUGA_ANGIOIMMUNOBLASTIC_LYMPHOMA_UP	0.0011350146336286209	0.02254750224112241	0.45505986738722953	0.5335428144278612	1.6251214305730224	62
TONKS_TARGETS_OF_RUNX1_RUNX1T1_FUSION_HSC_UP	0.0011988797401698845	0.023366844747084732	0.45505986738722953	0.5601978023833619	1.6621970850900678	47
GOZGIT_ESR1_TARGETS_DN	0.0017797679863533428	0.03158027244526368	0.45505986738722953	0.4479841610131694	1.4466294662645098	151
HSIAO_HOUSEKEEPING_GENES	0.0017982556773628597	0.03158027244526368	0.45505986738722953	0.5105950617446914	1.5815142680153922	75
MIKKELSEN_MCV6_HCP_WITH_H3K27ME3	0.0017053880548078936	0.03158027244526368	0.45505986738722953	0.6168267496380841	1.7333462143539715	32
NAGASHIMA_NRG1_SIGNALING_UP	0.0017784287059315828	0.03158027244526368	0.35481951210374685	0.5502922727774965	1.6529502714203894	54
NAKAMURA_TUMOR_ZONE_PERIPHERAL_VS_CENTRAL_DN	0.0017092298411421677	0.03158027244526368	0.35481951210374685	0.46277191477650814	1.4808582645335506	124
TURASHVILI_BREAST_DUCTAL_CARCINOMA_VS_DUCTAL_NORMAL_DN	0.001803713527851459	0.03158027244526368	0.35481951210374685	0.5608587782031769	1.6590857443374538	46
BLANCO_MELO_COVID19_SARS_COV_2_INFECTION_A594_ACE2_EXPRESSING_CELLS_RUXOLITINIB_UP	0.002036659877800407	0.0339333815123842	0.32635161099090676	0.49450484870303113	1.543818393212964	83
KIM_ALL_DISORDERS_CALB1_CORR_UP	0.0020234722784297854	0.0339333815123842	0.32635161099090676	0.47764451112711925	1.5077772030143222	95
MUNSHI_MULTIPLE_MYELOMA_UP	0.002004008016032064	0.0339333815123842	0.35481951210374685	0.6766656537862793	1.7536272393682288	20
ALTEMEIER_RESPONSE_TO_LPS_WITH_MECHANICAL_VENTILATION	0.002112049799911072	0.03463091179854186	0.3350685587170139	0.6089214207855829	1.705258040535778	31
CROONQUIST_STROMAL_STIMULATION_UP	0.0023772461475399425	0.03473202878084863	0.4317076958033464	0.6847194101859636	1.7744991227314464	20
FLECHNER_BIOPSY_KIDNEY_TRANSPLANT_OK_VS_DONOR_UP	0.0024208190437764775	0.03473202878084863	0.2972329219997305	0.4686752409111081	1.489279857038979	108
FOROUTAN_INTEGRATED_TGFB_EMT_UP	0.0024117518088138568	0.03473202878084863	0.3107769199772489	0.5916109398634751	1.6820167269611241	35
MEBARKI_HCC_PROGENITOR_WNT_UP	0.002206531332744925	0.03473202878084863	0.32635161099090676	0.6061249445527788	1.7117813988842803	33
PEDERSEN_METASTASIS_BY_ERBB2_ISOFORM_4	0.0021544392788297993	0.03473202878084863	0.3350685587170139	0.6387437719566977	1.7388199982772479	26
SCHAEFFER_PROSTATE_DEVELOPMENT_48HR_UP	0.0023276996255439733	0.03473202878084863	0.30377943455118267	0.47885080514555656	1.5125782098930582	96
TONKS_TARGETS_OF_RUNX1_RUNX1T1_FUSION_ERYTHROCYTE_UP	0.0023837902264600714	0.03473202878084863	0.3107769199772489	0.5777903101597847	1.6630577845879573	38
VECCHI_GASTRIC_CANCER_ADVANCED_VS_EARLY_UP	0.0022524938324573634	0.03473202878084863	0.31827967504043686	0.575700695886523	1.677144055530757	41
VERHAAK_GLIOBLASTOMA_MESENCHYMAL	0.002297410192147034	0.03473202878084863	0.3107769199772489	0.5414824440112153	1.6298488890839773	55
CROONQUIST_NRAS_VS_STROMAL_STIMULATION_DN	0.0024921443276628022	0.03526554918459828	0.30377943455118267	0.5760024526356811	1.6579117821007012	38
CHEN_LVAD_SUPPORT_OF_FAILING_HEART_UP	0.002551586421122698	0.035618767202969553	0.30377943455118267	0.6017662523940221	1.6910246777156852	32
BUYTAERT_PHOTODYNAMIC_THERAPY_STRESS_UP	0.0026036451031444022	0.0358608718873089	0.2853133921438723	0.43474785168181246	1.4083214739980126	164
SENESE_HDAC3_TARGETS_UP	0.002740004059265273	0.037242423595013514	0.27986565266193214	0.48365754408939016	1.5187804285163387	89
CHARAFE_BREAST_CANCER_LUMINAL_VS_BASAL_DN	0.002824288884405891	0.03788948594274397	0.27471745859524166	0.46511608427413687	1.4779701486848882	108
KOINUMA_TARGETS_OF_SMAD2_OR_SMAD3	0.0029034841810172208	0.03829199182115675	0.269842314478839	0.432307617125405	1.4021223353504633	169
LEE_TARGETS_OF_PTCH1_AND_SUFU_DN	0.0029284291905821718	0.03829199182115675	0.291090917251384	0.6519756297849266	1.7045110478183514	21
AC	0.003257328990228013	0.038998436521605555	0.269842314478839	0.6098495247047485	1.6894432012371803	29
BILD_HRAS_ONCOGENIC_SIGNATURE	0.003148945103390364	0.038998436521605555	0.26521689377999697	0.5364984060497218	1.6067999711234149	52
DELYS_THYROID_CANCER_UP	0.0033353547604608852	0.038998436521605555	0.2526439095662764	0.4686594577914516	1.4824678735720516	98
ELVIDGE_HIF1A_AND_HIF2A_TARGETS_DN	0.003142268934879185	0.038998436521605555	0.269842314478839	0.5714768909223552	1.644885827001353	38
ONDER_CDH1_SIGNALING_VIA_CTNNB1	0.0031749631477491777	0.038998436521605555	0.27471745859524166	0.627572564465334	1.7084091827926868	26
PASINI_SUZ12_TARGETS_DN	0.0033488938502131116	0.038998436521605555	0.2526439095662764	0.48072137270380355	1.5095602691500773	89
PHONG_TNF_RESPONSE_VIA_P38_PARTIAL	0.003090366581415175	0.038998436521605555	0.269842314478839	0.5619973620431113	1.6495087479289086	43
SHAFFER_IRF4_TARGETS_IN_PLASMA_CELL_VS_MATURE_B_LYMPHOCYTE	0.0032995790192285814	0.038998436521605555	0.269842314478839	0.6326730413273838	1.7107381674867126	25
SWEET_KRAS_TARGETS_UP	0.0033599814621712433	0.038998436521605555	0.269842314478839	0.6531555246220628	1.726037975527926	22
ZHOU_INFLAMMATORY_RESPONSE_LPS_UP	0.0031766200762388818	0.038998436521605555	0.26521689377999697	0.5488211590213098	1.628440752319645	47
GAL_LEUKEMIC_STEM_CELL_DN	0.0035087719298245615	0.03939740655987795	0.2526439095662764	0.5524031229147535	1.6290137574168515	45
LAIHO_COLORECTAL_CANCER_SERRATED_UP	0.0034819723688644276	0.03939740655987795	0.2608205677188685	0.6078324496791111	1.6838553741578721	29
LI_INDUCED_T_TO_NATURAL_KILLER_UP	0.003495784495167592	0.03939740655987795	0.24883263202204342	0.5031139810587286	1.5458728378369526	69
MENSE_HYPOXIA_UP	0.003575685339690107	0.039717021031181514	0.2526439095662764	0.5673034021467375	1.6328732458362898	38
WANG_ESOPHAGUS_CANCER_VS_NORMAL_UP	0.003617627713220785	0.03975541944422416	0.2526439095662764	0.5808385841853629	1.6513897029856368	35
DUTERTRE_ESTRADIOL_RESPONSE_24HR_DN	0.003837996162003838	0.040046970054040044	0.23514199556110812	0.46311295033791333	1.4686120100429378	104
KIM_WT1_TARGETS_12HR_UP	0.0038031076822775184	0.040046970054040044	0.24518806365913484	0.5703186286290616	1.6349014493268175	37
QI_HYPOXIA	0.0038180429802552635	0.040046970054040044	0.24518806365913484	0.5733023500028813	1.6367883387726772	36
RIGGI_EWING_SARCOMA_PROGENITOR_DN	0.0038346825734980826	0.040046970054040044	0.24169838609665498	0.5586524968545767	1.6432426702362388	44
SMIRNOV_CIRCULATING_ENDOTHELIOCYTES_IN_CANCER_UP	0.0038031076822775184	0.040046970054040044	0.24518806365913484	0.5689760339360336	1.6310527060115827	37
HELLER_SILENCED_BY_METHYLATION_UP	0.004013584439641865	0.04088831287504043	0.23205681807560835	0.5028677394022767	1.542912289807527	68
LEIN_ASTROCYTE_MARKERS	0.00403737455300496	0.04088831287504043	0.24518806365913484	0.6422112724608608	1.7094979699112245	23
RUIZ_TNC_TARGETS_UP	0.004023718763235917	0.04088831287504043	0.23514199556110812	0.5419106308061707	1.6079361023428567	47
MANNE_COVID19_NONICU_VS_HEALTHY_DONOR_PLATELETS_DN	0.004286872900011586	0.042993589375844354	0.23835292164691088	0.64366035647526	1.700945910640489	22
YAUCH_HEDGEHOG_SIGNALING_PARACRINE_UP	0.004380545883410087	0.04351061439964058	0.23205681807560835	0.5979368521455837	1.6564419724940909	29
JINESH_BLEBBISHIELD_TO_IMMUNE_CELL_FUSION_PBSHMS_UP	0.004477460059021064	0.04404967848541676	0.21825977528478716	0.477432197286943	1.49213318625208	84
LEI_MYB_TARGETS	0.0045773573390296	0.044607642747335634	0.2157828589665743	0.47591734194744806	1.4892037730415117	86
VERHAAK_AML_WITH_NPM1_MUTATED_UP	0.004875836262614809	0.047072325787673806	0.22082346409111278	0.6158662627819513	1.676541707340711	26
GRUETZMANN_PANCREATIC_CANCER_UP	0.005058168942842691	0.048380449240337964	0.20454413181854614	0.4633825694119857	1.4645426759068056	97
SARRIO_EPITHELIAL_MESENCHYMAL_TRANSITION_DN	0.00518847945785684	0.04917155302721207	0.20665231123444913	0.53661956028726	1.5922366441227032	47
