## Supplementary material for "Defining ancestry, heritability and plasticity of cellular phenotypes in somatic evolution": Table S6

Over represented pathways from Over-representation Analysis (ORA) (adjusted p-value < 0.05) in phylogenetic correlation gene clusters 1 and 2. Clusters were determined by hierarchical clustering (using Ward's method) of the top 100 most heritable gene phylogenetic correlations from Table S4 in patient MGH115 glioblastoma.
pathway	p-value	adjusted-p-value	overlap	size	xcor.cluster
OPC	4.276325543548399e-16	4.417444286485496e-13	13	27	1
VERHAAK_GLIOBLASTOMA_PRONEURAL	8.135185620269767e-12	4.201823372869335e-9	12	41	1
MIKKELSEN_MEF_HCP_WITH_H3K27ME3	1.235877544230297e-10	4.2555383439663224e-8	10	30	1
NPC1	8.54189495822277e-9	2.20594437296103e-6	9	33	1
MIKKELSEN_MCV6_HCP_WITH_H3K27ME3	2.288932053258997e-6	4.728933622033088e-4	7	32	1
BENPORATH_ES_WITH_H3K27ME3	6.65339242331429e-6	0.001145492395547277	11	107	1
AC	1.8177698185984283e-5	0.0026825088894459666	6	29	1
BENPORATH_EED_TARGETS	2.6304876502799494e-4	0.03396617178423984	9	108	1
MES1	1.7610987244511516e-8	1.8192149823580396e-5	8	39	2
MES2	1.880247622084655e-6	9.711478968067243e-4	6	31	2
GROSS_HYPOXIA_VIA_ELK3_DN	1.0440118232291631e-5	0.0035948807113190847	6	41	2
ENK_UV_RESPONSE_EPIDERMIS_DN	1.7103093911263056e-5	0.0044168740025836845	9	122	2
PICCALUGA_ANGIOIMMUNOBLASTIC_LYMPHOMA_DN	2.6966991504698547e-5	0.00557138044487072	5	29	2
BILD_HRAS_ONCOGENIC_SIGNATURE	4.256856763882203e-5	0.0071167829491717745	6	52	2
RUTELLA_RESPONSE_TO_CSF2RB_AND_IL4_DN	4.822602192081551e-5	0.0071167829491717745	7	78	2
CASORELLI_ACUTE_PROMYELOCYTIC_LEUKEMIA_UP	8.009662207777728e-5	0.010342476325792991	5	36	2
LEI_MYB_TARGETS	9.091037422437466e-5	0.01043449073041989	7	86	2
BUYTAERT_PHOTODYNAMIC_THERAPY_STRESS_UP	1.793614327416285e-4	0.015871419248606577	9	164	2
PHONG_TNF_RESPONSE_VIA_P38_PARTIAL	1.9135102431766635e-4	0.015871419248606577	5	43	2
ZHOU_INFLAMMATORY_RESPONSE_LIVE_UP	1.9648561441560012e-4	0.015871419248606577	6	68	2
LI_INDUCED_T_TO_NATURAL_KILLER_UP	2.1315573587733224e-4	0.015871419248606577	6	69	2
GALINDO_IMMUNE_RESPONSE_TO_ENTEROTOXIN	2.151015193421995e-4	0.015871419248606577	4	24	2
BAELDE_DIABETIC_NEPHROPATHY_DN	2.3708746976017542e-4	0.016327423750817412	7	100	2
SHAFFER_IRF4_TARGETS_IN_PLASMA_CELL_VS_MATURE_B_LYMPHOCYTE	2.536861125202597e-4	0.016378609639589266	4	25	2
PEDERSEN_METASTASIS_BY_ERBB2_ISOFORM_4	2.97016404324499e-4	0.01704544142595597	4	26	2
QI_PLASMACYTOMA_DN	2.97016404324499e-4	0.01704544142595597	4	26	2
RUTELLA_RESPONSE_TO_HGF_DN	4.7428400357802465e-4	0.02578607240505787	5	52	2
NAGASHIMA_NRG1_SIGNALING_UP	5.662614105352319e-4	0.028132654263537584	5	54	2
ALTEMEIER_RESPONSE_TO_LPS_WITH_MECHANICAL_VENTILATION	5.965421758212134e-4	0.028132654263537584	4	31	2
VERHAAK_GLIOBLASTOMA_MESENCHYMAL	6.16996792491469e-4	0.028132654263537584	5	55	2
FULCHER_INFLAMMATORY_RESPONSE_LECTIN_VS_LPS_DN	6.263804918309433e-4	0.028132654263537584	6	84	2
ICHIBA_GRAFT_VERSUS_HOST_DISEASE_35D_UP	6.75413491773541e-4	0.02907092237508616	4	32	2
LI_AMPLIFIED_IN_LUNG_CANCER	8.549061389086495e-4	0.0353247216597054	4	34	2
BLANCO_MELO_COVID19_SARS_COV_2_INFECTION_CALU3_CELLS_UP	0.001073856084939069	0.04266512829777148	5	62	2
