## Supplementary material for "Defining ancestry, heritability and plasticity of cellular phenotypes in somatic evolution": Table S7

B-ALL cell annotations. Columns B-M are expressed in fluorescence intensity. Raw fluorescence values have been compensated and logicle-transformed. Columns N-Y were obtained by discretizing logicle-transformed compensated fluorescence values into 6 categories based on frequency. FSC stands for forward scatter and SSC for side scatter.
Cell label	FSC-A	FSC-H	FSC-W	SSC-A	SSC-H	SSC-W	CD38	CD20	CD10	CD19	CD34	CD45	FSC-A (discrete)	FSC-H (discrete)	FSC-W (discrete)	SSC-A (discrete)	SSC-H (discrete)	SSC-W (discrete)	CD38 (discrete)	CD20 (discrete)	CD10 (discrete)	CD19 (discrete)	CD34 (discrete)	CD45 (discrete)	Average allelic imbalance along 25kb windows within band chr16.p13.13.	JAK2 R683G VAF	Sorting time (seconds)
4295_D4	4.43532699329173	4.36343844653397	1.32658486623186	3.99998744827205	3.90546944295951	1.32658486623186	0.901911566507019	2.61299204955722	3.09453114455102	2.59139006565918	2.69806721309438	2.19456925476271	3	4	3	3	4	3	3	5	5	5	5	2	0	0.0	771.838
4295_D2	4.58629037463764	4.48384294750054	1.36994004769828	4.07068449041776	3.92131824672897	1.36994004769828	1.32802606089038	2.91189700056614	3.25801370056014	2.49823502541675	2.98447659316686	2.31395925497948	6	6	6	5	4	6	6	6	6	4	6	3	0	0.0	735.1541
4295_A2	4.32628985105638	4.21343463023454	1.30908934199698	3.90505021819239	3.78453800653689	1.30908934199698	0.693171356421369	1.25996035647578	3.04612550721129	2.4934377469045	2.33519933093314	2.47818849419196	1	1	1	1	1	1	1	2	4	4	2	4	0	0.0	742.0897
4295_D1	4.45072594579774	4.37653937273404	1.32873212980086	4.00464179178796	3.88605439161579	1.32873212980086	1.24062967534772	0.483595592002817	2.84609544620632	2.36180850784109	2.40829253959307	2.3126738881749	4	5	4	3	4	4	6	1	2	3	2	2	0	0.0	705.0356
4295_E11	4.49144600652254	4.42573904822061	1.33512241221988	3.94448889286177	3.86898104484549	1.33512241221988	1.19327980508039	2.58209616361314	2.89827351796439	2.14799284729132	2.92045340143781	2.56071146807799	6	6	4	2	3	4	5	4	3	1	6	4	0	0.0	897.7262
4295_D3	4.41599761910168	4.31384169582698	1.33300084589751	4.03929662091637	3.94053083052473	1.33300084589751	0.808686914286701	3.08261711196978	3.06731574714908	2.39352463297262	2.75521125149177	2.67191624753787	3	3	4	4	5	4	2	6	5	3	6	5	0	0.0	749.5515
4295_D8	4.44270524859454	4.3844779276245	1.32009076155286	4.10428656233156	3.99981130141806	1.32009076155286	0.607212405400398	3.09817121092232	3.05033673412009	2.50736594443866	3.08112633874567	2.68881052782848	4	5	3	6	6	3	1	6	4	4	6	5	0	0.0	843.8124
4295_G4	4.49763303706204	4.40674107082923	1.34352470688027	4.24754938469436	4.15715026934943	1.34352470688027	0.712435377585258	0.662676683881702	2.74470494398545	2.33021339767352	2.57032389825264	2.45233356934086	6	6	5	6	6	5	1	1	1	3	4	3	0	0.0	763.3969
4295_A7	4.45758320371445	4.34824841336335	1.34560456381557	3.90009166150053	3.77195042369073	1.34560456381557	0.884608486658931	2.04780664672103	2.77472117555471	2.64019244087855	2.53849364080434	2.48082872115945	5	4	5	1	1	5	3	3	1	5	4	4	0	0.0	814.4169
4295_F6	4.45745035266866	4.36668028784773	1.34352470688027	3.97881456412912	3.82355769522368	1.34352470688027	1.12680887584658	0.834574700576348	2.98502887223615	2.37400048490054	2.25660360625297	2.28084771658532	5	4	5	3	2	5	5	1	4	3	1	2	0	0.0	800.8118
4295_A4	4.30078822554051	4.20101372712873	1.29785898737271	3.99598979693948	3.92501037470124	1.29785898737271	0.415398239014319	2.22677311696817	3.08364675028629	2.10645127727238	2.4600377184946	2.38115555923374	1	1	1	3	4	1	1	4	5	1	3	3	0	0.0	776.8198
4295_E9	4.36421146776294	4.22563233230346	1.33512241221988	4.06230248871451	3.94740933658804	1.33512241221988	1.32614967049395	2.70501403302008	2.78392472793407	2.09836548516025	2.52976727283477	1.88354936889572	2	1	4	5	5	4	6	5	1	1	4	1	0	0.0	862.0318
4295_A8	4.41092917541819	4.32626922089318	1.32442892239666	3.9742866216479	3.8473720591484	1.32442892239666	0.775578539773361	2.27206574578373	3.08980598299023	2.66259939173835	2.56262577538586	2.73871461004405	3	3	3	3	3	3	2	4	5	6	4	6	0	0.0	849.2603
4295_A3	4.45593508665743	4.41037275205659	1.31790842725964	4.04372913799045	3.96577889283033	1.31790842725964	0.728556309064773	2.78712892209094	2.74371820084776	2.25714989698602	2.51153402983911	2.30441459176486	4	6	2	5	5	2	1	6	1	2	3	2	0	0.0	743.8113
4295_H2	4.40614463473647	4.31479530111515	1.32442892239666	3.93870080104135	3.8477972858685	1.32442892239666	1.12067779226041	1.57367611634257	2.80717389022444	2.5597038301921	2.51334249086648	0.0809007880559028	3	3	3	2	3	3	4	2	2	5	3	1	0	0.0	727.1515
4295_B10	4.52499151063205	4.44761271071485	1.34973979800587	4.09770755016586	3.9692202587097	1.34973979800587	0.927152954240217	1.60507073645501	2.9461183461289	2.57126129189747	2.56383868478925	2.46364162956496	6	6	6	6	5	6	3	3	3	5	4	3	0	0.0	884.4856
4295_G7	4.45749764910101	4.26151885938395	1.37780564806842	4.05850524190851	3.92430522239953	1.37780564806842	1.14107972633043	1.32318376029577	3.21353943047523	2.50204860012123	2.95907220194352	-0.943689211188517	5	2	6	5	4	6	5	2	6	4	6	1	0	0.0	831.4985
4295_C1	4.38044578387309	4.29594085320952	1.31790842725964	3.9182402573	3.82034716257011	1.31790842725964	1.44865084703909	1.33193717335949	3.2412891109875	2.21081182741251	2.66772693127217	2.07047200044893	2	2	2	1	2	2	6	2	6	1	5	2	0	0.0	696.9715
4295_G1	4.34015453402863	4.22289344013439	1.31571717812745	3.93876119880752	3.77740385687946	1.31571717812745	0.826107351935773	2.74220468603308	3.22399636039551	2.21733855560983	2.51497642925459	2.66502647648994	1	1	2	2	1	2	2	5	6	1	3	5	0	0.0	712.8286
4295_E7	4.34446193843552	4.23519754631263	1.31571717812745	3.88476071171401	3.80377174589934	1.31571717812745	0.857842316886691	0.166138747454049	2.80049552545327	2.3465713402422	2.00251504350526	2.69329745078099	1	1	2	1	2	2	2	1	2	3	1	5	0	0.0	828.4763
4295_F9	4.46326868304948	4.40572978181059	1.32658486623186	4.00671637382131	3.93532339350581	1.32658486623186	0.681787858099087	1.05001450215621	3.10143244798048	2.24525404605631	2.67504526958595	2.72795519175248	5	5	3	4	5	3	1	1	5	2	5	6	0	0.0	864.0363
4295_E8	4.47650274516071	4.36817146494773	1.35179528227518	3.86300698772584	3.6890254296315	1.35179528227518	0.971400185532392	1.9095891241325	2.89194598117554	2.53544934757563	2.39211589204469	2.27428048155993	5	4	6	1	1	6	4	3	2	5	2	2	0	0.0	841.3176
4295_C2	4.44189506896065	4.34835630569898	1.33723552586952	3.97191338787186	3.84898735116842	1.33723552586952	1.12585940753734	0.0569569140266008	3.11613847720956	2.37420453749376	2.31686899299006	2.46641919775691	4	4	5	3	3	5	5	1	5	3	2	3	0	0.0	736.5052
4295_F10	4.48586251815261	4.39833791104852	1.33934024266908	4.12172555022423	4.03726544531238	1.33934024266908	1.07025223732166	1.88602108471748	3.1664783226745	2.58636680478223	2.84156258175368	1.90016534974876	5	5	5	6	6	5	4	3	5	5	6	1	0	0.0	873.8198
4295_G6	4.3871341811121	4.33530494765166	1.30462510311861	4.05778508004918	3.98841735954422	1.30462510311861	1.31470062872825	0.996622079774431	2.9766966262775	2.22709091781143	2.56317362961656	2.60116268766312	2	3	1	5	6	1	6	1	4	1	4	4	0	0.0	798.4619
4295_C9	4.46766089897122	4.36536620144641	1.34560456381557	4.02824390708727	3.91736026294409	1.34560456381557	1.02238193492093	1.2418735427396	3.36618254198548	2.48906468721152	2.81638045939223	2.02892548436191	5	4	5	4	4	5	4	2	6	4	6	1	0	0.0	855.9624
4295_H6	4.44697640452678	4.33814354195886	1.34352470688027	4.05874329015583	3.89066936220957	1.34352470688027	1.20901821146241	1.31089985073577	2.85991806388743	2.41423202831661	2.59855329437662	2.55990211930411	4	3	5	5	4	5	5	2	2	4	4	4	0	0.0	796.2943
4295_F4	4.47840699209824	4.36797781066686	1.35179528227518	3.99802191292904	3.87020160238179	1.35179528227518	1.12547314643456	0.97744361178286	3.46043622237178	2.34823300989807	2.5764448423704	1.26264301264079	5	4	6	3	3	6	5	1	6	3	4	1	0	0.0	765.4613
4295_H11	4.43333426865312	4.37697576496436	1.31571717812745	4.1773060931957	4.07385914672059	1.31571717812745	0.916661067341546	1.55990389494476	2.84999482984681	2.52784068277594	2.71461127425361	2.45508382299538	3	5	2	6	6	2	3	2	2	5	5	3	0	0.0	901.4984
4295_B2	4.42804353197051	4.39528225132152	1.30462510311861	3.96474644542796	3.82062226007055	1.30462510311861	1.16068748644818	0.899117231959047	2.84836750845485	2.32898854074078	2.54712067115597	2.27587822150656	3	5	1	3	2	1	5	1	2	3	4	2	0	0.0	738.5519
4295_D6	4.48306902790357	4.3916216594647	1.34560456381557	3.93422228395019	3.79787556999181	1.34560456381557	0.948312290045361	0.970949144639416	3.03175141401519	2.28395772593558	2.49699751715968	2.38959740561162	5	5	5	2	1	5	3	1	4	2	3	3	0	0.0	809.0679
4295_F11	4.54899630202999	4.43151919736171	1.37191766610976	4.06057960430064	3.9007296189751	1.37191766610976	1.49931686987919	1.24495657508154	3.01411214719162	2.17235928990456	2.64616498973173	1.50645267030599	6	6	6	5	4	6	6	2	4	1	5	1	0	0.0	898.8757
4295_C4	4.39408297336701	4.27185812643359	1.33300084589751	3.95247066961612	3.84521457228274	1.33300084589751	0.781675382275163	2.62070249446354	2.71319389411211	2.31732105607756	2.64353109931886	2.4360119361645	2	2	4	2	2	4	2	5	1	2	5	3	0	0.0	773.2007
4295_F7	4.36291626177666	4.25987308989126	1.31790842725964	3.83810253590149	3.69508472669955	1.31790842725964	0.930293829650715	2.78042216691333	2.74083822436456	2.2041793829832	1.96458349384772	2.58247411647099	2	2	2	1	1	2	3	5	1	1	1	4	0	0.0	830.2371
4295_H8	4.30761365466146	4.21243882919118	1.3001237436807	3.91642473190822	3.83721924684911	1.3001237436807	0.756329675822627	2.83695567453595	3.17037600488045	2.10519288023612	2.58955938011644	1.79016735936812	1	1	1	1	2	1	2	6	5	1	4	1	0	0.0	836.5748
4295_D11	4.44921147532406	4.3970034234597	1.31790842725964	4.06550599850343	3.93549367289612	1.31790842725964	1.18181008819877	2.59836725434066	2.72439598234272	2.32486267363348	2.75978837137494	2.39369790551839	4	5	2	5	5	2	5	5	1	3	6	3	0	0.0	896.4003
4295_C11	4.48904322383364	4.41256000766931	1.33934024266908	4.0197245271918	3.88369772084482	1.33934024266908	0.940651751812605	1.85196001606596	3.0809725735623	2.26900713996646	2.58914706767611	2.31245923889043	5	6	5	4	3	5	3	3	5	2	4	2	0	0.0	894.8416
4295_C8	4.39551964798795	4.2946173506473	1.32873212980086	3.90359594246173	3.83140820271479	1.32873212980086	0.606602200431327	1.59131495814753	2.78438396204422	2.30749127051963	2.70341190024492	2.7009785689118	3	2	4	1	2	4	1	2	1	2	5	5	0	0.0	845.7302
4295_H5	4.32136054230515	4.21258632467283	1.30908934199698	4.07774328160743	3.98866447114374	1.30908934199698	1.12553194617663	2.09321469512727	3.02566310695009	2.37343084932639	2.48112035768904	2.01836035231227	1	1	1	5	6	1	5	3	4	3	3	1	0	0.0	794.5028
4295_E6	4.45144909013431	4.36308751813672	1.33512241221988	3.91958396694463	3.81830949755851	1.33512241221988	1.30886639093201	1.97973703283074	2.93856409667684	2.10739265607093	2.43795112871235	2.80977418300709	4	4	4	2	2	4	6	3	3	1	3	6	0	0.0	807.8555
4295_D10	4.60093441846805	4.53066148019462	1.35791383720619	4.13472963330952	3.99079811680491	1.35791383720619	1.64386998224857	2.26957947970111	2.91482736994879	2.70175435985238	2.81346061858941	2.70216229276633	6	6	6	6	6	6	6	4	3	6	6	5	0	0.0	879.8285
4295_B7	4.39762764966144	4.33007687812631	1.31351695440892	3.99705385591666	3.88186782501548	1.31351695440892	1.11812503326806	2.18994310393027	2.85739178699483	2.32163029347418	2.7064924825682	0.432884999474135	3	3	2	3	3	2	4	3	2	2	5	1	0	0.0	817.3976
4295_B3	4.36108199674706	4.17575027445652	1.34560456381557	4.09802710520483	3.97865675411573	1.34560456381557	0.962893989521327	3.12169262880485	3.11738673949556	2.42307140450665	2.87573940132026	2.02220305547375	2	1	5	6	6	5	3	6	5	4	6	1	0	0.0	746.5341
4295_F5	4.37097054080423	4.23842334343292	1.33300084589751	3.91507592692683	3.7868359174214	1.33300084589751	1.10447900430672	2.88063033902354	2.96998940491854	2.36012160825434	2.75469469150815	2.45140436821499	2	1	4	1	1	4	4	6	3	3	6	3	0	0.0	789.0072
4295_D5	4.4976813871197	4.39768996068942	1.35179528227518	4.03149005385393	3.90869741022517	1.35179528227518	1.21527293911284	-0.306013510290722	3.46860321953228	2.25948051589114	2.35737808200886	2.11707110804684	6	5	6	4	4	6	5	1	6	2	2	2	0	0.0	786.0964
4295_G10	4.57032360430685	4.4886596599834	1.35791383720619	4.09324892032453	3.95735871186744	1.35791383720619	0.985271733791835	1.43210309263703	2.82552077704762	2.71260955062941	2.38367752660537	2.7510028216192	6	6	6	6	5	6	4	2	2	6	2	6	1	0.0	871.9887
4295_E3	4.58291961464352	4.52807648119725	1.34767624295259	4.01681570290841	3.87781164273998	1.34767624295259	1.12184681454072	-0.0641879943770805	3.25073765600572	2.31565521047809	2.19668036145011	1.76709253999294	6	6	5	4	3	5	4	1	6	2	1	1	1	0.0	754.5052
4295_F2	4.36036453220364	4.25755982414295	1.31571717812745	3.91712900954938	3.76858321953496	1.31571717812745	1.19779846977641	2.09576860439719	3.04829586528343	2.30063936951197	2.23841782176124	2.8120844813091	2	2	2	1	1	2	5	3	4	2	1	6	1	0.0	730.7857
4295_A9	4.47234084619939	4.33706703491267	1.36195347862496	4.09171778418197	3.9756685071275	1.36195347862496	0.701603962449816	1.85998295103589	2.96917308206959	2.72788737967459	2.64368196700711	2.75356890758958	5	3	6	6	6	6	1	3	3	6	5	6	1	0.0	850.6171
4295_E4	4.35955539275963	4.22958411398309	1.32658486623186	4.00715677540535	3.88390481425759	1.32658486623186	0.912473478231292	2.70021341855864	2.96336007177461	2.71378099740342	2.44300570384195	2.70460959332648	2	1	3	4	3	3	3	5	3	6	3	5	1	0.0	770.2114
4295_B6	4.49023900674734	4.35798192540308	1.36195347862496	3.93880721051624	3.77541974544599	1.36195347862496	0.851372070918277	2.36829761380848	2.89221592225998	2.71536895425209	2.4427090791736	2.75091041027713	6	4	6	2	1	6	2	4	2	6	3	6	1	0.0	811.1536
4295_H10	4.49333758053091	4.43054229525476	1.33723552586952	3.96707651173653	3.84171305218311	1.33723552586952	0.583095563968038	2.22121138144435	2.93712679993626	2.55653755175634	2.64639810258409	2.63872207476745	6	6	5	3	2	5	1	3	3	5	5	5	0	0.0	870.5494
4295_C7	4.43590048223205	4.39172886831856	1.31351695440892	3.94614501160319	3.83584228517121	1.31351695440892	0.987731382070377	3.0646888358006	2.77411442215744	2.29232280462982	2.54201203158316	2.35828118998562	4	5	2	2	2	2	4	6	1	2	4	3	0	0.0	821.3458
4295_D7	4.30795874142329	4.20098784844069	1.3023790946323	3.96627430694686	3.87189202000726	1.3023790946323	0.834665380649499	2.3876448084052	3.17157251269106	2.45342698885587	0.946378429177064	2.56024007177921	1	1	1	3	3	1	2	4	6	4	1	4	0	0.6	823.2219
4295_A1	4.35106136058027	4.24310684520267	1.31790842725964	3.95842966771087	3.86373499654423	1.31790842725964	0.607141956099572	2.9129280082396	3.08910051758062	2.52645756681208	1.94325487260275	2.75272864995659	1	2	2	3	3	2	1	6	5	4	1	6	0	0.4	694.3088
4295_B1	4.41264738318038	4.32858368223436	1.32442892239666	3.87099189630158	3.75423762284918	1.32442892239666	0.864748831960574	1.10287487242759	2.99525597985982	2.54078936475969	2.30193906527042	2.59388413065091	3	3	3	1	1	3	2	1	4	5	1	4	0	0.7	695.7583
4295_H9	4.44675646437317	4.36677866486976	1.32873212980086	4.01202061772661	3.93665657077123	1.32873212980086	1.09642707282338	2.93202098349154	2.89708487757217	2.63175161189848	2.42332072330241	2.8154275178174	4	4	4	4	5	4	4	6	3	5	3	6	0	0.4	868.9757
4295_H1	4.42839471351524	4.3162883918318	1.34143661801511	3.8707560011761	3.72358703501532	1.34143661801511	1.19387005607843	1.06289917731082	3.20418562487231	2.12063034942739	2.06377577488044	2.13097590435352	3	3	5	1	1	5	5	1	6	1	1	2	0	0.4	722.9523
4295_H4	4.47529707398972	4.37069132853621	1.34973979800587	4.10138327609471	3.97093703011156	1.34973979800587	0.267427616768418	2.01702863024297	3.16942942558265	2.49860158591809	2.06647454393272	2.67778266614813	5	5	6	6	5	6	1	3	5	4	1	5	0	1.0	761.9831
4295_A6	4.44850398203752	4.3541473920582	1.33723552586952	4.14582557602387	4.02256541117165	1.33723552586952	0.992041849394624	1.37078656534424	3.0822471068394	2.12409552105769	2.62652731087708	2.32899334545384	4	4	5	6	6	5	4	2	5	1	5	3	0	0.6	812.6625
4295_G9	4.55070119457525	4.4812341836977	1.34973979800587	4.11884407232697	3.99081011959806	1.34973979800587	1.00430017242867	1.95644024744878	2.95098327078981	2.74200550414091	2.36067793244842	2.66947801548884	6	6	6	6	6	6	4	3	3	6	2	5	0	0.3	865.9569
4295_G3	4.38846568153284	4.28570371016457	1.32658486623186	4.00934445537978	3.89625817590443	1.32658486623186	0.876040382271087	2.58887081805392	2.65909832776951	2.42071911657647	2.45770407913971	2.56940148690573	2	2	3	4	4	3	3	5	1	4	3	4	0	0.4	759.2318
4295_E2	4.44505946322621	4.34279367188734	1.33723552586952	3.9583963233662	3.85352613794322	1.33723552586952	0.861779396097313	2.69747144908479	3.17097272683846	2.67608035623841	2.9059950505425	2.15016893842688	4	3	5	2	3	5	2	5	6	6	6	2	0	0.3	732.1274
4295_A5	4.50735380371297	4.47019044238518	1.32226424031111	4.31050842384735	4.22062125734078	1.32226424031111	0.959686337976457	1.91322524744457	3.03827124002153	2.32713743904783	2.32550154577382	2.58015401936114	6	6	3	6	6	3	3	3	4	3	2	4	0	0.4	780.3712
4295_F3	4.35826698606965	4.28556078481895	1.30462510311861	3.93273424564842	3.84096025434811	1.30462510311861	0.419053984897777	2.67474910187092	2.85813430041612	2.17892805821722	2.37236818086871	2.70564659554801	1	2	1	2	2	1	1	5	2	1	2	6	0	0.7	757.2151
4295_A10	4.3389342499034	4.26683201952114	1.3023790946323	4.01312296096554	3.93477804087201	1.3023790946323	0.751996825832392	1.43372248291675	3.32879837498166	2.41112183320421	2.34859024052326	2.57477880341655	1	2	1	4	4	1	2	2	6	3	2	4	0	0.3	887.385
4295_G2	4.35734988858698	4.2648587423732	1.31351695440892	4.07859994126232	3.98924247738994	1.31351695440892	0.810720532422739	2.74544958894559	3.15471609622485	2.73371467837939	2.25465977096776	2.76770624790223	1	2	2	6	6	2	2	5	5	6	1	6	0	0.4	728.6321
4295_F8	4.38638532756395	4.31948712246044	1.31130769591171	3.91974368396167	3.78365984676393	1.31130769591171	1.12857087132652	1.21288362863853	2.96280132888328	2.52008350168358	2.36891609975292	2.59239282647018	2	3	1	2	1	1	5	2	3	4	2	4	0	0.6	839.9457
4295_B4	4.42450488565437	4.35843477560775	1.32009076155286	4.07825714504249	3.99137930667085	1.32009076155286	0.702270587089018	2.78594148293987	2.93014335394224	2.72245705482909	2.32668501938947	2.62878188971924	3	4	3	5	6	3	1	5	3	6	2	5	0	0.6	774.5693
4295_E5	4.43155557929104	4.33692927264657	1.33512241221988	3.89617438149139	3.7424396454703	1.33512241221988	1.27257957668684	2.26650651928852	2.84109232656196	2.33971188638919	2.32774180674498	2.72205740966695	3	3	4	1	1	4	6	4	2	3	2	6	0	0.4	787.6525
4295_H7	4.34032572740878	4.19261543614004	1.32442892239666	3.99760615449809	3.88303739131381	1.32442892239666	1.16937041266738	2.62336900869438	2.97641706908722	2.5278820539582	2.78465065594477	2.46941239892001	1	1	3	3	3	3	5	5	4	5	6	3	0	0.7	835.1713
4295_E10	4.43825651731604	4.36351979616712	1.32873212980086	4.04493786221981	3.94852762044345	1.32873212980086	0.705498669673139	2.38246681251522	3.00627311405427	2.57572615249181	2.01207796633411	2.54580260187733	4	4	4	5	5	4	1	4	4	5	1	4	0	0.2	874.9835
4295_G11	4.49013244371592	4.42084864953738	1.33512241221988	3.94474444230969	3.8051988797883	1.33512241221988	1.71057305473162	2.58170014947551	2.28561148747786	2.10970818175666	2.26181786493477	2.04466699473283	5	6	4	2	2	4	6	4	1	1	1	2	0	0.4	900.2148
4295_G5	4.49772707649225	4.37623341666967	1.36195347862496	4.00225153175257	3.8520102312451	1.36195347862496	1.49535702150665	2.36724686007046	2.98278495588983	2.66387920222062	2.6289616396829	2.00582601866462	6	5	6	3	3	6	6	4	4	6	5	1	0	0.4	793.2544
4295_E1	4.47632606217815	4.39886073431265	1.33512241221988	3.89367619876464	3.76670900123663	1.33512241221988	1.28926396898272	3.04985895672987	2.69363855931654	2.23270418534792	2.44869561202021	2.62908336132784	5	5	4	1	1	4	6	6	1	2	3	5	0	0.3	708.1315
4295_F1	4.30579148343873	4.19824098378312	1.30462510311861	4.05039423124506	3.95675609500303	1.30462510311861	0.898213944662248	2.95671319310398	2.924426669623	2.72578219626948	2.71597342057732	2.6952267946204	1	1	1	5	5	1	3	6	3	6	6	5	0	0.5	710.7308
4295_B8	4.38000880387893	4.26681292560302	1.32658486623186	4.03329805760564	3.92563776119349	1.32658486623186	0.881353800126885	2.55164984354867	2.92920483718704	2.71275393150433	2.53056371040497	2.72145247402185	2	2	3	4	4	3	3	4	3	6	4	6	0	0.5	847.476
4295_C6	4.45727788841127	4.38887082589768	1.32873212980086	4.01125178191647	3.92336784273273	1.32873212980086	1.03082570952165	2.92525055944066	2.83910698151753	2.57226317899689	2.65352927500394	2.66685186538589	4	5	4	4	4	4	4	6	2	5	5	5	0	0.4	810.2379
4295_C10	4.39959398064348	4.33386776704534	1.31130769591171	3.93546721365548	3.82186252084491	1.31130769591171	0.868642696855577	2.54463930299316	2.73052971792995	2.58405874529627	2.52844407631553	2.4555641689271	3	3	1	2	2	1	3	4	1	5	3	3	0	0.8	881.8828
4295_B5	4.31796810983832	4.2187098060232	1.3023790946323	4.03941199461623	3.9677306621999	1.3023790946323	1.32362294884027	2.61180010320757	3.22100920041748	2.7534226457841	2.6420601566235	2.79895625237788	1	1	1	4	5	1	6	5	6	6	5	6	0	0.6	782.3171
4295_C3	4.42266201810459	4.34753435598563	1.32442892239666	4.05968918427952	3.94009981437907	1.32442892239666	0.818549586224354	2.47973207440391	2.73226886115957	2.44331707118877	2.45714292386248	2.29400601397317	3	3	3	5	5	3	2	4	1	4	3	2	0	0.4	747.6523
4295_G8	4.36794896040362	4.28141994502104	1.31351695440892	4.06205296738234	3.9740326679398	1.31351695440892	1.21583360210414	3.0391039567669	3.29706153949637	2.31487015821947	1.97158914661571	1.96934767824586	2	2	2	5	5	2	6	6	6	2	1	1	0	0.0	837.5334
